# Clock Work: Deconstructing the Epigenetic Clock Signals in Aging, Disease, and Reprogramming

**DOI:** 10.1101/2022.02.13.480245

**Authors:** Morgan E Levine, Albert Higgins-Chen, Kyra Thrush, Christopher Minteer, Peter Niimi

## Abstract

Epigenetic clocks have come to be regarded as powerful tools for estimating aging. However, a major drawback in their application is our lack of mechanistic understanding. We hypothesize that uncovering the underlying biology is difficult due to the fact that epigenetic clocks are multifactorial composites: They are comprised of disparate parts, each with their own causal mechanism and functional consequences. Thus, only by deconstructing epigenetic clock signals will it be possible to glean biological insight. Here we clustered 5,717 clock CpGs into twelve distinct modules using multi-tissue and in-vitro datasets. We show that epigenetic clocks are comprised of different proportions of modules, which may explain their discordance when simultaneously applied in a given study. We also observe that epigenetic reprogramming does not ‘reset’ the entire clock and instead the observed rejuvenation is driven by a subset of modules. Overall, two modules stand-out in terms of their unique features. The first is one of the most responsive to epigenetic reprogramming; is the strongest predictor of all-cause mortality; and shows increases with in vitro passaging up until senescence burden begins to emerge. The light-second module is moderately responsive to reprogramming; is very accelerated in tumor vs. normal tissues; and tracks with passaging in vitro even as population doublings decelerate. Overall, we show that clock deconstruction can identify unique DNAm alterations and facilitate our mechanistic understanding of epigenetic clocks.
