## Supplemental Tables for "Clock Work: Deconstructing the Epigenetic Clock Signals in Aging, Disease, and Reprogramming"

### Sheet: Table S1
Table S1: Human datasets utilized
Dataset	Spectral clustering	Phenotypic information	Clock trained	Reference	Tissue/cells	Array	N	Age Range
MT1866	Yes	Age		Grundberg 2013	Adipose	450K	648	39-84.6
GSE74193	Yes	Age	MammalianBrain	Jaffe 2016	DLPFC	450K	675	-0.5-97
GSE61258	Yes	Age		Horvath 2014	Liver	450K	79	21-86
GSE90124	Yes	Age		Roos 2017	Skin	450K	322	39-83
FHS	Yes	Age, mortality	GrimAge proxy	Kannel 1979; Splansky 2007	Whole blood	450K	3935	25-88
Astrocytes	Yes	Passage number		Novel	Cultured fetal astrocytes	450K	27	fetal
GSE54848	Yes	Reprogramming stage		Ohnuki 2014	Reprogrammed human dermal fibroblasts (TRA-1-60 (+) cells)	450K	30
GSE48325		Age		Ahrens 2013	Liver	450K	85	28-83
GSE40279		Age	MammalianBlood	Hannum 2013	Whole blood	450K	656	19-101
InCHIANTI		Phenotypic age	960-CpG PhenoAge	Moore 2016	Whole blood	450K	912	21-100
HRS		Phenotypic age	960-CpG PhenoAge	Crimmins 2021	Whole blood	EPIC	3593	51-100
TCGA		Tumor status		Weinstein 2013	Cancer (breast, colon, lung, pancreas, thyroid) and adjacent normal tissue	450K	132

### Sheet: Table S2
Table S2: Existing epigenetic clocks used
Clock Name	1st author	Year	N CpGs	Training Outcome	Training Tissue	CpG Preselection Criteria
Bocklandt	Bocklandt	2011	1	Chronological age	Saliva	16,155 CpGs on 27K array with mean methylation between 0.05 and 0.95, and variance greater than 0
Garagnani	Garagnani	2012	1	Chronological age	Whole blood	450K CpGs differentially methylated between an older and younger group
Horvath1	Horvath	2013	353	Chronological age	51 tissues/cells	21,369 CpGs present on 27K and 450K arrays measured with Infinium type II assay
Hannum	Hannum	2013	71	Chronological age	Whole blood	450K array CpGs passing quality control and not on sex chromosomes
Weidner	Weidner	2014	3	Chronological age	Whole blood	102 CpGs on 27K array strongly correlated with age with r > 0.85 or r < -0.85
Lin	Lin	2015	99	Chronological age	Whole blood	102 CpGs on 27K array strongly correlated with age with r > 0.85 or r < -0.85
Vidal-Bralo	Vidal-Bralo	2016	8	Chronological age	Whole blood	102 CpGs on 27K array strongly correlated with age with r > 0.85 or r < -0.85
Horvath2	Horvath	2018	391	Chronological age	Skin, fibroblasts, buccal, cord blood	CpGs present on 450K and EPIC arrays, and were either the most or least significant correlations with age in different cell types
PedBE	McEwen	2019	94	Chronological age	Saliva	CpGs present on 450K and EPIC arrays
DNAmCortical	Shireby	2020	347	Chronological age	Cortex (prefrontal cortex, entorhinal, occipital, temporal), hippocampus, striatum	383,547 CpGs present on 450K and EPIC and had no missing values across training datasets
MammalianBrain	Novel	Novel	148	Chronological age	DLPFC	1,990 CpGs present on 450K, EPIC, Mammalian Methylation Arrays
MammalianBlood	Novel	Novel	293	Chronological age	Whole blood	1,990 CpGs present on 450K, EPIC, Mammalian Methylation Arrays
GrimAge proxy	Novel	Novel	944	GrimAge (in turn trained to predict mortality by Lu, 2019)	Whole blood	30,084 CpGs used in online epigenetic clock calculator
EpiTOC1	Yang	2016	385	Mitotic divisions	Whole blood	450K CpGs unmethylated in fetal tissues, are Polycomb group targets in hESCs, and increase in methylation with age
MiAge	Youn	2018	268	Mitotic divisions	8 cancer types, adjacent tissue	450K CpGs present in TCGA data
EpiTOC2	Teschendorff	2020	163	Mitotic divisions	Whole blood	450K CpGs unmethylated in fetal tissues, are Polycomb group targets in hESCs, and increase in methylation with age
HypoClock	Teschendorff	2020	678	Mitotic divisions	Whole blood	6214 solo-WCGWs as identified by Berman et al., with 678 identified as having uniformly high methylation across 10 fetal cell types
Zhang	Zhang	2017	10	Mortality	Whole blood	58 CpGs on 450K array that were associated with mortality in both a discovery and validation phase
DunedinPoAm	Belsky	2020	46	Pace of aging	Whole blood	CpGs present on 450K and EPIC arrays
PhenoAge	Levine	2018	513	Phenotypic age (in turn trained to predict mortality)	Whole blood	20,169 CpGs present on 27K, 450K, and EPIC arrays
PhenoAge	Novel	Novel	960	Phenotypic age (in turn trained to predict mortality)	Whole blood	78,464 CpGs present on 450K and EPIC arrays, and present in all datasets described in Higgins-Chen 2021
DNAmTL	Lu	2019	140	Telomere length	Whole blood	CpGs present on 450K and EPIC arrays
Other CpGs utilized	1st author	Year	N CpGs	Criteria	Training Tissue	CpG Preselection Criteria
Mammalian blood age-correlated CpGs	Novel	Novel	214	Correlation with age (abs bicor > 0.2)	Whole blood	1,990 CpGs present on 450K, EPIC, Mammalian Methylation Arrays
Mammalian brain age-correlated CpGs	Novel	Novel	227	Correlation with age (abs bicor > 0.2)	DLPFC	1,990 CpGs present on 450K, EPIC, Mammalian Methylation Arrays
Mammalian liver age-correlated CpGs	Novel	Novel	392	Correlation with age (abs bicor > 0.2)	Liver	1,990 CpGs present on 450K, EPIC, Mammalian Methylation Arrays
Mammalian adipose age-correlated CpGs	Novel	Novel	202	Correlation with age (abs bicor > 0.15)	Adipose	1,990 CpGs present on 450K, EPIC, Mammalian Methylation Arrays
Mammalian skin age-correlated CpGs	Novel	Novel	113	Correlation with age (abs bicor > 0.15)	Skin	1,990 CpGs present on 450K, EPIC, Mammalian Methylation Arrays
